# Control of Epithelial Tissue Organization by mRNA Localization

**DOI:** 10.1101/2024.12.02.626432

**Authors:** Devon E. Mason, Thomas D. Madsen, Alexander N. Gasparski, Neal Jiwnani, Terry Lechler, Roberto Weigert, Ramiro Iglesias-Bartolome, Stavroula Mili

## Abstract

mRNA localization to specific subcellular regions is common in mammalian cells but poorly understood in terms of its physiological roles^1–6,7^. This study demonstrates the functional importance of *Net1* mRNA, which we find prominently localized at the dermal-epidermal junction (DEJ) in stratified squamous epithelia. *Net1* mRNA accumulates at DEJ protrusion-like structures that interact with the basement membrane and connect to a mechanosensitive network of microfibrils. Disrupting *Net1* mRNA localization in mouse epithelium alters DEJ morphology and keratinocyte-matrix connections, affecting tissue homeostasis. mRNA localization dictates Net1 protein distribution and its function as a RhoA GTPase exchange factor (GEF). Altered RhoA activity is in turn sufficient to alter the ultrastructure of the DEJ. This study provides a high-resolution *in vivo* view of mRNA targeting in a physiological context. It further demonstrates how the subcellular localization of a single mRNA can significantly influence mammalian epithelial tissue organization, thus revealing an unappreciated level of post-transcriptional regulation that controls tissue physiology.
