## Supplementary material for "Control of Epithelial Tissue Organization by mRNA Localization": Table S1

### Sheet: PMO and siRNA sequences
Extended Data Table 1: PMO and siRNA sequences used in vitro and in vivo
PMO target	Sequence (5’-3’)
Mm-Net1-992	TCCCTTCCCTATCCCAGACTCCTG
Mm-Net1-1016	AGCTACTCTTCTCTTCTCTTCCCT
Mm-Net1-1619	ACTAAACTATGGACTTTTCTTATCA
EGFP	ACAGCTCCTCGCCCTTGCTCACCAT
Scrambled (Net1-992)	ACTTGCCTACGCCTCCTCTCTACC
siRNA target	Target sequence (5’-3’)
Mm-Net1 (siRNA #1)	AAGGGTTACTCTGTACCAGAA
Mm-Net1 (siRNA #2)	CAGAGGGAGCATGGAATTGTA
