## Supplementary material for "Control of Epithelial Tissue Organization by mRNA Localization": Table S2

### Sheet: Antibodies
Extended Data Table 2: Antibodies used for immunofluorescence
Antibody	Source	Product number	Concentration IF
Rabbit anti-β-catenin	Sigma	HPA029159	1:200
Rabbit anti-PCNA	Cell signaling technology	13110S	1:400 (Methanol permeabilization)
Chicken anti-Krt5	Biolegend	905901	1:800
Rabbit anti-Krt13	Abcam	92551	1:800
Rat anti-Itga6	Biolegend	313602	1:800
Rabbit anti-Fbn2	Novus Biologicals	NBP1-88169	1:200
Rabbit anti-Net1 protein	Bethyl	A303-138A	1:200
Rabbit anti-pMLC (Thr18/Ser19)	Cell signaling technology	95777	1:200
Rat anti-HA	Roche	11867423001	1:100
Rabbit anti-Col17a1	Abcam	ab184996	1:200
Rabbit anti-Laminin	Invitrogen	PA5-22901	1:100
Rabbit anti-Col7a1	Novus	NBP2-37900	1:100
Rabbit anti-Col1a1	Abcam	ab34710	1:100 (use on unfixed fresh frozen tissue)
