## Supplementary material for "Control of Epithelial Tissue Organization by mRNA Localization": Table S3

### Sheet: RNA detection probes
Extended Data Table 3: Probes for visualizing RNA
Probe (species/target mRNA)	Source	Product number
Mm-Net1	RNAscope probes (ACD)	1080571-C1
Mm-Cyb5r3		1200561-C2
Mm-Pkp4		1200551-C2
Mm-Palld		822611-C2
Mm-Kif1c		822461-C2
Mm-Gapdh		442871-C3
Hu-NET1		810461-C1
Hu-GAPDH		442201-C2
negative control		320871
Net1 PMO 1016 detection probe		1258881-S1
Mm-Net1-Type 1	Affymetrix (Thermo Fisher Scientific)	VA1-20646
Mm-Cyb5r3-Type 6		VA6-3171469
